# Poxvirus attack of anti-viral defense pathways unleashes an effector-triggered NF-κB response

**DOI:** 10.1101/2025.03.04.641538

**Authors:** Brenna C. Remick, Joshua Q. Mao, Andrew G. Manford, Ami D. Gutierrez-Jensen, Allon Wagner, Michael Rape, Grant McFadden, Masmudur M. Rahman, Moritz M. Gaidt, Russell E. Vance

## Abstract

Effector-triggered immunity (ETI) is a form of pathogen sensing that involves detection of pathogen-encoded virulence factors or “effectors”. To discover novel ETI pathways in mammals, we developed a screening approach in which individual virulence factors are expressed in human monocytes and transcriptional responses are assessed by RNA-seq. Using this approach, we identify a poxvirus effector, myxoma virus M3.1, which elicits an anti-viral NF-κB response. We find that NF-κB is unleashed by an ETI pathway that senses M3.1 attack of two anti-viral complexes: ZAP and TBK1. NF-κΒ activation occurs because the proteins inhibited by M3.1— N4BP1, ZC3H12A, and TBK1—are negative regulators of NF-κB. Our results illustrate how negative regulators can function as pathogen sensors and establish a systematic approach for the discovery of ETI pathways.
