## Supplemental Data 1 for "Poxvirus attack of anti-viral defense pathways unleashes an effector-triggered NF-κB response"

### Sheet: unstim
Prey	Avg PSM	Norm TSC	Z score	Description	Symbol
NP_001171503	2	2.21976	10.6775	zinc finger C4H2 domain-containing protein isoform 2 [Homo sapiens]	ZC4H2
NP_001267730	8	8.87902	10.6775	E3 ubiquitin-protein ligase RNF130 isoform 2 precursor [Homo sapiens]	RNF130
NP_079357	52	57.7137	10.6775	protein NYNRIN [Homo sapiens]	NYNRIN
NP_775918	3	3.32963	10.6775	E3 ubiquitin-protein ligase RNF149 precursor [Homo sapiens]	RNF149
NP_919272	3	3.32963	10.6775	spermatogenesis-associated protein 24 [Homo sapiens]	SPATA24
XP_005267401	4	4.43951	10.6775	mitochondrial carnitine/acylcarnitine carrier protein CACL isoform X2 [Homo sapiens]	CACL
XP_005267530	43	47.7248	10.6775	protein KHNYN isoform X1 [Homo sapiens]	KHNYN
XP_005246263	5	5.54939	10.6775	TRAF family member-associated NF-kappa-B activator isoform X1 [Homo sapiens]	TANK
XP_005256319	12	13.3185	10.6775	NEDD4-binding protein 1 isoform X1 [Homo sapiens]	N4BP1
XP_005257916	1	1.10988	10.6775	TANK-binding kinase 1-binding protein 1 isoform X1 [Homo sapiens]	TBKBP1
XP_006712594	8	8.87902	10.6775	microtubule-associated protein 2 isoform X17 [Homo sapiens]	MAP2
XP_006714992	2	2.21976	10.6775	E3 ubiquitin-protein ligase TRIM41 isoform X1 [Homo sapiens]	TRIM41
XP_006720730	4	4.43951	10.3574	tropomyosin alpha-1 chain isoform X19 [Homo sapiens]	TPM1
NP_005073	206	228.635	10.3148	E3 ubiquitin/ISG15 ligase TRIM25 [Homo sapiens]	TRIM25
XP_005268866	18	19.9778	10.2862	serine/threonine-protein kinase TBK1 isoform X1 [Homo sapiens]	TBK1
XP_006717339	3	3.32963	10.1266	thioredoxin isoform X1 [Homo sapiens]	TXN
NP_660215	14	15.5383	9.97111	E3 ubiquitin-protein ligase TRIM11 [Homo sapiens]	TRIM11
NP_612144	3	3.32963	9.65574	E3 ubiquitin-protein ligase DTX3L [Homo sapiens]	DTX3L
XP_005262349	2	2.21976	9.54195	E3 ubiquitin-protein ligase Praja-1 isoform X2 [Homo sapiens]	PJA1
XP_005269823	32	35.5161	8.43229	insulin-degrading enzyme isoform X1 [Homo sapiens]	IDE
XP_006719690	6	6.65927	6.45914	protein FAM186B isoform X3 [Homo sapiens]	FAM186B
XP_005257402	9	9.9889	6.33229	keratin, type I cytoskeletal 15 isoform X1 [Homo sapiens]	KRT15
XP_005268684	3	3.32963	5.52372	dermcidin isoform X1 [Homo sapiens]	DCD
NP_001263382	3	3.32963	5.43479	importin subunit beta-1 isoform 2 [Homo sapiens]	KPNB1
NP_061153	12	13.3185	5.1007	RING finger protein 114 [Homo sapiens]	RNF114
NP_001275699	1	1.10988	4.70848	uncharacterized protein C17orf80 isoform b [Homo sapiens]	C17orf80
XP_006711579	3	3.32963	3.79181	tropomyosin alpha-3 chain isoform X2 [Homo sapiens]	TPM3
XP_005274806	1	1.10988	3.46223	lys-63-specific deubiquitinase BRCC36 isoform X1 [Homo sapiens]	BRCC36
NP_001160005	3	3.32963	3.41925	probable ATP-dependent RNA helicase DDX4 isoform 3 [Homo sapiens]	DDX4
XP_005249022	5	5.54939	3.37531	E3 ubiquitin-protein ligase UBR2 isoform X1 [Homo sapiens]	UBR2
XP_006717797	2	2.21976	3.30423	dnaJ homolog subfamily C member 9 isoform X1 [Homo sapiens]	DNAJC9
NP_001035521	1	1.10988	3.26685	coiled-coil domain-containing protein 56 [Homo sapiens]	COA3
NP_001258990	7	7.76915	3.20931	melanoma-associated antigen D4 isoform 3 [Homo sapiens]	MAGED4
NP_001265231	1	1.10988	3.12474	diablo homolog, mitochondrial isoform 4 [Homo sapiens]	DIABLO
NP_001274145	1	1.10988	3.12474	S-adenosylmethionine decarboxylase proenzyme isoform 5 [Homo sapiens]	AMD1
NP_002614	3	3.32963	3.09485	prefoldin subunit 4 [Homo sapiens]	PFDN4
NP_588614	7	7.76915	3.07279	1-phosphatidylinositol-4,5-bisphosphate phosphodiesterase delta-3 [Homo sapiens]	PLCD3
NP_001229971	4	4.43951	3.03484	HLA class I histocompatibility antigen, Cw-1 alpha chain precursor [Homo sapiens]	HLAC
XP_005263086	5	5.54939	2.97247	nuclear factor NF-kappa-B p105 subunit isoform X1 [Homo sapiens]	NFKB1
XP_006715664	3	3.32963	2.96852	ensconsin isoform X5 [Homo sapiens]	MAP7
NP_001273386	19	21.0877	2.8187	ubiquitin carboxyl-terminal hydrolase 7 isoform 2 [Homo sapiens]	USP7
XP_005249572	1	1.10988	2.50472	dnaJ homolog subfamily B member 6 isoform X1 [Homo sapiens]	DNAJC6
XP_005250558	6	6.65927	2.3203	zinc finger CCCH-type antiviral protein 1 isoform X1 [Homo sapiens]	ZC3HAV1
NP_001275906	15	16.6482	2.13039	X-ray repair cross-complementing protein 6 isoform 2 [Homo sapiens]	XRCC6
XP_005268056	6	6.65927	2.1062	serine/arginine-rich splicing factor 5 isoform X2 [Homo sapiens]	SRSF5
NP_001203	65	72.1421	2.10357	complement component 1 Q subcomponent-binding protein, mitochondrial precursor [Homo sapiens]	C1QBP
XP_006710718	15	16.6482	2.08958	sodium/potassium-transporting ATPase subunit alpha-1 isoform X1 [Homo sapiens]	ATP1A1
NP_001229569	1	1.10988	2.07155	lys-63-specific deubiquitinase BRCC36 isoform 3 [Homo sapiens]	BRCC3
NP_001273718	2	2.21976	2.02324	carbonyl reductase [NADPH] 1 isoform 2 [Homo sapiens]	CBR1

### Sheet: TNF stim
Prey	Avg PSM	Norm TSC	Z score	Description	Symbol
NP_001139574	11	11.2705	10.6775	poly [ADP-ribose] polymerase 9 isoform a [Homo sapiens]	PARP9
NP_001171504	3	3.07377	10.6775	zinc finger C4H2 domain-containing protein isoform 3 [Homo sapiens]	ZC4H2
NP_001186064	7	7.17213	10.6775	TRAF family member-associated NF-kappa-B activator isoform a [Homo sapiens]	TANK
NP_001186757	2	2.04918	10.6775	cornifin-A [Homo sapiens]	SPRR1A
NP_001193995	7	7.17213	10.6775	coxsackievirus and adenovirus receptor isoform 5 precursor [Homo sapiens]	CXADR
NP_001243339	2	2.04918	10.6775	ras-related protein Rab-18 isoform 2 [Homo sapiens]	RAB18
NP_001253971	3	3.07377	10.6775	armadillo repeat-containing protein 8 isoform 4 [Homo sapiens]	ARMC8
NP_001267730	8	8.19672	10.6775	E3 ubiquitin-protein ligase RNF130 isoform 2 precursor [Homo sapiens]	RNF130
NP_005458	8	8.19672	10.6775	N-acetylated-alpha-linked acidic dipeptidase 2 [Homo sapiens]	NAALAD2
NP_009144	1	1.02459	10.6775	PRA1 family protein 2 [Homo sapiens]	PRAF2
NP_065775	3	3.07377	10.6775	RING finger protein 150 precursor [Homo sapiens]	RNF150
NP_079355	9	9.22131	10.6775	ribonuclease ZC3H12A [Homo sapiens]	ZC3H12A
NP_079357	67	68.6475	10.6775	protein NYNRIN [Homo sapiens]	NYNRIN
NP_775918	11	11.2705	10.6775	E3 ubiquitin-protein ligase RNF149 precursor [Homo sapiens]	RNF149
XP_005255066	5	5.12295	10.6775	uncharacterized protein LOC101927751 [Homo sapiens]	NA
XP_005258079	4	4.09836	10.6775	protein Njmu-R1 isoform X1 [Homo sapiens]	C17orf75
XP_005267530	63	64.5492	10.6775	protein KHNYN isoform X1 [Homo sapiens]	KHNYN
XP_005267874	2	2.04918	10.6775	exonuclease 3'-5' domain-containing protein 2 isoform X3 [Homo sapiens]	EXD2
XP_005271049	10	10.2459	10.6775	E3 ubiquitin-protein ligase RNF220 isoform X1 [Homo sapiens]	RNF220
XP_005272743	8	8.19672	10.6775	peripheral plasma membrane protein CASK isoform X2 [Homo sapiens]	CASK
XP_005276642	21	21.5164	10.6775	glycine-rich cell wall structural protein 1.8-like isoform X47 [Homo sapiens]	NA
XP_006714992	6	6.14754	10.6775	E3 ubiquitin-protein ligase TRIM41 isoform X1 [Homo sapiens]	TRIM41
XP_005245265	1	1.02459	10.6775	NADH dehydrogenase [ubiquinone] iron-sulfur protein 2, mitochondrial isoform X1 [Homo sapiens]	NAD7
XP_006721440	20	20.4918	10.6775	uncharacterized transmembrane protein DDB_G0289901-like isoform X32 [Homo sapiens]	NA
XP_006725644	20	20.4918	10.6775	RNA-binding protein 6-like isoform X1 [Homo sapiens]	RBM6
XP_006718683	3	3.07377	10.6775	serine/threonine-protein phosphatase 6 regulatory subunit 3 isoform X14 [Homo sapiens]	PPP6R3
XP_006716239	3	3.07377	10.6775	zinc finger CCCH-type antiviral protein 1-like isoform X2 [Homo sapiens]	ZC3HAV1L
XP_005268866	90	92.2131	10.661	serine/threonine-protein kinase TBK1 isoform X1 [Homo sapiens]	TBK1
NP_612144	16	16.3934	10.6363	E3 ubiquitin-protein ligase DTX3L [Homo sapiens]	DTX3L
XP_005262349	11	11.2705	10.6336	E3 ubiquitin-protein ligase Praja-1 isoform X2 [Homo sapiens]	PJA1
NP_005073	308	315.574	10.512	E3 ubiquitin/ISG15 ligase TRIM25 [Homo sapiens]	TRIM25
NP_660215	22	22.541	10.3753	E3 ubiquitin-protein ligase TRIM11 [Homo sapiens]	TRIM11
XP_005254703	4	4.09836	10.3574	tropomyosin alpha-1 chain isoform X11 [Homo sapiens]	TPM1
NP_001189431	3	3.07377	10.1266	protein NipSnap homolog 1 isoform 2 [Homo sapiens]	NIPSNAP1
XP_005247968	6	6.14754	10.1266	IQ calmodulin-binding motif-containing protein 1 isoform X1 [Homo sapiens]	IQCB1
XP_006721927	7	7.17213	9.80851	keratin, type I cytoskeletal 26 isoform X2 [Homo sapiens]	KRT26
XP_005269823	51	52.2541	9.61148	insulin-degrading enzyme isoform X1 [Homo sapiens]	IDE
XP_005268913	2	2.04918	9.54195	ADP-ribosylation factor 3 isoform X1 [Homo sapiens]	ARF3
NP_001171628	2	2.04918	8.52192	probable carboxypeptidase X1 isoform 2 precursor [Homo sapiens]	CPXM1
NP_694574	26	26.6393	8.41359	NEDD4-binding protein 1 [Homo sapiens]	N4BP1
NP_061153	27	27.6639	8.38629	RING finger protein 114 [Homo sapiens]	RNF114
XP_006711350	2	2.04918	7.08041	protein S100-A7A isoform X1 [Homo sapiens]	S100A7A
NP_002965	15	15.3689	6.96571	serpin B4 [Homo sapiens]	SERPINB4
NP_001268229	4	4.09836	6.62583	arf-GAP with GTPase, ANK repeat and PH domain-containing protein 3 isoform c [Homo sapiens]	AGAP3
NP_001028728	16	16.3934	6.50613	protein phosphatase 1B isoform 4 [Homo sapiens]	PTPN1
NP_853513	17	17.418	6.40974	keratin, type I cytoskeletal 28 [Homo sapiens]	KRT28
NP_055634	12	12.2951	6.34391	E3 ubiquitin-protein ligase Praja-2 [Homo sapiens]	PJA2
NP_008850	19	19.4672	6.13933	serpin B3 [Homo sapiens]	SERPINB3
NP_853512	25	25.6148	6.12552	keratin 25A; type I inner root sheath specific keratin 25 irs1 [Homo sapiens]	KRT25
XP_005250558	16	16.3934	5.72737	zinc finger CCCH-type antiviral protein 1 isoform X1 [Homo sapiens]	ZC3HAV1
XP_006719688	5	5.12295	5.69571	protein FAM186B isoform X1 [Homo sapiens]	FAM186B
NP_001274145	2	2.04918	5.64681	S-adenosylmethionine decarboxylase proenzyme isoform 5 [Homo sapiens]	AMD1
NP_002956	20	20.4918	5.54662	protein S100-A9 [Homo sapiens]	S100A9
NP_001203	159	162.91	5.41979	complement component 1 Q subcomponent-binding protein, mitochondrial precursor [Homo sapiens]	C1QBP
XP_006711463	9	9.22131	5.4135	protein odr-4 homolog isoform X4 [Homo sapiens]	ODR4
NP_001258990	12	12.2951	5.18253	melanoma-associated antigen D4 isoform 3 [Homo sapiens]	MAGED4
XP_005249100	7	7.17213	5.15348	major histocompatibility complex, class I, B isoform X1 [Homo sapiens]	HLAB
NP_002955	8	8.19672	4.87222	protein S100-A8 [Homo sapiens]	S100A8
XP_005264376	4	4.09836	4.70848	latent-transforming growth factor beta-binding protein 1 isoform X5 [Homo sapiens]	LTBP1
XP_005249022	7	7.17213	4.55986	E3 ubiquitin-protein ligase UBR2 isoform X1 [Homo sapiens]	UBR2
XP_005268916	8	8.19672	4.51237	keratin, type II cytoskeletal 3 isoform X1 [Homo sapiens]	KRT3
XP_005266014	6	6.14754	4.37288	arginine--tRNA ligase, cytoplasmic isoform X2 [Homo sapiens]	RARS1
XP_005265216	9	9.22131	4.13032	microtubule-associated protein 4 isoform X27 [Homo sapiens]	MAP4
XP_006723057	13	13.3197	4.11964	splicing factor U2AF 65 kDa subunit isoform X1 [Homo sapiens]	U2AF
XP_006715191	4	4.09836	4.10908	threonylcarbamoyladenosine tRNA methylthiotransferase isoform X2 [Homo sapiens]	CDKAL1
NP_001153101	2	2.04918	4.09335	very long-chain acyl-CoA synthetase isoform 2 [Homo sapiens]	SLC27A2
XP_005260099	3	3.07377	4.09231	tropomyosin alpha-4 chain isoform X1 [Homo sapiens]	TPM4
NP_001263382	2	2.04918	3.891	importin subunit beta-1 isoform 2 [Homo sapiens]	KPNB1
NP_490596	66	67.623	3.88044	keratin 6C; keratin, epidermal type II, K6C; cytokeratin 6C; type II keratin isoform K6c [Homo sapiens]	KRT6C
XP_005245488	2	2.04918	3.85489	protein S100-A7 isoform X1 [Homo sapiens]	S100A7
XP_005272622	12	12.2951	3.85234	histone deacetylase 6 isoform X2 [Homo sapiens]	HDAC6
XP_005271395	7	7.17213	3.84954	serine/arginine-rich splicing factor 11 isoform X1 [Homo sapiens]	SRSF11
NP_002108	11	11.2705	3.81625	HLA class I histocompatibility antigen, Cw-1 alpha chain precursor [Homo sapiens]	HLAC
XP_005258256	2	2.04918	3.80202	proteasome subunit alpha type-7-like isoform X1 [Homo sapiens]	PSMA7
NP_001243143	14	14.3443	3.79821	sodium/potassium-transporting ATPase subunit alpha-3 isoform 3 [Homo sapiens]	ATP1A3
XP_005268524	4	4.09836	3.63602	RNA-binding protein 27 isoform X2 [Homo sapiens]	RBM27
XP_005262025	48	49.1803	3.60093	E3 ubiquitin-protein ligase HUWE1 isoform X4 [Homo sapiens]	HUWE1
XP_006719337	14	14.3443	3.55827	eukaryotic translation initiation factor 4B isoform X2 [Homo sapiens]	EIF4B
NP_005545	96	98.3607	3.54021	keratin 6A; keratin, epidermal type II, K6A; cytokeratin 6A; 56 cytoskeletal type II keratin [Homo sapiens]	KRT6A
NP_001135770	13	13.3197	3.38886	sequestosome-1 isoform 2 [Homo sapiens]	SQSTM1
NP_004684	25	25.6148	3.37312	keratin, type II cytoskeletal 75 [Homo sapiens]	KRT75
XP_006719762	3	3.07377	3.35479	probable ATP-dependent RNA helicase DDX23 isoform X1 [Homo sapiens]	DDX23
XP_005260296	4	4.09836	3.33059	acyl-coenzyme A thioesterase 8 isoform X1 [Homo sapiens]	ACOT8
XP_005257402	4	4.09836	3.24013	keratin, type I cytoskeletal 15 isoform X1 [Homo sapiens]	KRT15
NP_001269836	21	21.5164	3.19127	T-complex protein 1 subunit theta isoform 2 [Homo sapiens]	CCT8
XP_005272535	25	25.6148	3.18832	heterogeneous nuclear ribonucleoprotein M isoform X1 [Homo sapiens]	HNRNPM
NP_000377	5	5.12295	3.14384	bleomycin hydrolase [Homo sapiens]	BLMH
XP_006722591	3	3.07377	3.13632	transcription initiation factor TFIID subunit 4B isoform X4 [Homo sapiens]	TAF4B
XP_006718008	1	1.02459	3.12474	MMS19 nucleotide excision repair protein homolog isoform X14 [Homo sapiens]	MMS19
XP_006713130	9	9.22131	3.07433	filamin-B isoform X7 [Homo sapiens]	FLNB
XP_005245076	11	11.2705	2.99154	protein PRRC2C isoform X5 [Homo sapiens]	PRRC2C
XP_006710718	21	21.5164	2.99024	sodium/potassium-transporting ATPase subunit alpha-1 isoform X1 [Homo sapiens]	ATP1A1
XP_005257400	73	74.7951	2.86456	keratin, type I cytoskeletal 10 isoform X1 [Homo sapiens]	KRT10
NP_001273386	19	19.4672	2.8187	ubiquitin carboxyl-terminal hydrolase 7 isoform 2 [Homo sapiens]	USP7
XP_006714926	43	44.0574	2.77247	heterogeneous nuclear ribonucleoprotein H isoform X11 [Homo sapiens]	HNRNPH1
NP_036246	4	4.09836	2.74661	caspase-14 precursor [Homo sapiens]	CASP14
XP_006712601	10	10.2459	2.69833	POTE ankyrin domain family member E isoform X1 [Homo sapiens]	POTEE
NP_003135	4	4.09836	2.68413	translocon-associated protein subunit alpha precursor [Homo sapiens]	SSR1
XP_005254128	4	4.09836	2.58495	tripeptidyl-peptidase 2 isoform X2 [Homo sapiens]	TPP2
XP_006723832	8	8.19672	2.5502	pre-mRNA-processing factor 6 isoform X1 [Homo sapiens]	PRPF6
NP_060117	9	9.22131	2.48851	pre-rRNA processing protein FTSJ3 [Homo sapiens]	FTSJ3
NP_000415	47	48.1557	2.4486	keratin 5; Keratin-kda cytokeratin; keratin, type II cytoskeletal 5; cytokeratin 5 [Homo sapiens]	KRT5
NP_003116	2	2.04918	2.42079	cornifin-B [Homo sapiens]	SPRR1B
NP_001258766	7	7.17213	2.4027	reticulocalbin-2 isoform b precursor [Homo sapiens]	RCN2
XP_006721607	26	26.6393	2.38873	ankyrin repeat and FYVE domain-containing protein 1 isoform X2 [Homo sapiens]	ANKFY1
XP_005257512	5	5.12295	2.20355	luc7-like protein 3 isoform X8 [Homo sapiens]	LUC7L3
NP_005546	45	46.1066	2.17412	keratin, type II cytoskeletal 6B [Homo sapiens]	KRT6B
XP_006716097	6	6.14754	2.16506	condensin-2 complex subunit G2 isoform X5 [Homo sapiens]	NCAPG2
XP_006716612	5	5.12295	2.07566	cleavage and polyadenylation specificity factor subunit 1 isoform X2 [Homo sapiens]	CPSF1
XP_005272733	19	19.4672	2.07411	probable ubiquitin carboxyl-terminal hydrolase FAF-X isoform X2 [Homo sapiens]	USP9X
XP_006719475	8	8.19672	2.02211	nascent polypeptide-associated complex subunit alpha isoform X1 [Homo sapiens]	NACA
NP_001231867	5	5.12295	2.0145	thioredoxin isoform 2 [Homo sapiens]	TXN
